# POGZ modulates the DNA damage response in a HP1-dependent manner

**DOI:** 10.1101/2021.06.28.447216

**Authors:** John Heath, Estelle Simo Cheyou, Steven Findlay, Vincent M Luo, Edgar Pinedo Carpio, Jeesan Lee, Billel Djerir, Xiaoru Chen, Théo Morin, Benjamin Lebeau, Martin Karam, Halil Bagci, Damien Grapton, Josie Ursini-Siegel, Jean-Francois Côté, Michael Witcher, Stéphane Richard, Alexandre Maréchal, Alexandre Orthwein

**Author notes:** Institute of Biochemistry, ETH Zürich, Zürich, Switzerland. Address correspondence to: Alexandre Orthwein M.Sc., Ph.D. Lady Davis Institute, Segal Cancer Centre Jewish General Hospital, Room E-447 3755 Chemin de la Côte-Sainte-Catherine Montreal, Quebec, H3T 1E2 Canada Tel: ext. 24252.

## Abstract

The heterochromatin protein HP1 plays a central role in the maintenance of genome stability, in particular by promoting homologous recombination (HR)-mediated DNA repair. However, little is still known about how HP1 is controlled during this process. Here, we describe a novel function of the POGO transposable element derived with ZNF domain protein (POGZ) in the regulation of HP1 during the DNA damage response *in vitro*. POGZ depletion delays the resolution of DNA double-strand breaks (DSBs) and correlates with an increased sensitivity to different DNA damaging agents, including the clinically-relevant Cisplatin and Talazoparib. Mechanistically, POGZ promotes homology-directed DNA repair pathways by retaining the BRCA1/BARD1 complex at DSBs, in a HP1-dependent manner. *In vivo* CRISPR inactivation of *Pogz* is embryonically lethal and *Pogz* haplo-insufficiency (*Pogz*^+/Δ^) results in a developmental delay, impaired intellectual abilities, a hyperactive behaviour as well as a compromised humoral immune response in mice, recapitulating the main clinical features of the White Sutton syndrome (WHSUS). Importantly, *Pogz*^+/Δ^ mice are radiosensitive and accumulate DSBs in diverse tissues, including the spleen and the brain. Altogether, our findings identify POGZ as an important player in homology-directed DNA repair both *in vitro* and *in vivo,* with clinical implications for the WHSUS.
