## Supplementary material for "POGZ modulates the DNA damage response in a HP1-dependent manner": GSEA analysis of the HP1 BioID

### Sheet: A) GSEA Analysis
REACTOME Gene Set Name	p value	FDR (q)	FWER (q)	ES	NES
CITRIC_ACID_CYCLE_TCA_CYCLE	0.0313	0.7563	0.7762	-0.4252	-1.7052
METABOLISM_OF_LIPIDS	0.0885	1	0.9925	-0.271	-1.4545
PROTEIN_LOCALIZATION	0.1231	0.8401	0.9983	-0.3209	-1.3769
MITOCHONDRIAL_FATTY_ACID_BETA_OXIDATION	0.1713	0.8309	0.9999	-0.4249	-1.2761
FATTY_ACID_METABOLISM	0.183	0.661	1	-0.3167	-1.2604
EPIGENETIC_REGULATION_OF_GENE_EXPRESSION	0.1854	0.749	0.9999	-0.4559	-1.2627
PYRUVATE_METABOLISM_AND_CITRIC_ACID_TCA_CYCLE	0.1948	0.6095	1	-0.272	-1.2504
BETA_OXIDATION_OF_OCTANOYL_COA_TO_HEXANOYL_COA	0.2488	0.6443	1	-0.4236	-1.1776
BETA_OXIDATION_OF_DECANOYL_COA_TO_OCTANOYL_COA_COA	0.251	0.705	1	-0.4236	-1.1791
MITOCHONDRIAL_FATTY_ACID_BETA_OXIDATION_OF_SATURATED_FATTY_ACIDS	0.2545	0.5928	1	-0.4236	-1.1762
RRNA_MODIFICATION_IN_THE_NUCLEUS_AND_CYTOSOL	0.3098	0.6627	1	-0.3699	-1.1175
METABOLISM_OF_STEROIDS	0.3287	0.66	1	-0.3622	-1.0957
MITOCHONDRIAL_PROTEIN_IMPORT	0.4084	0.7125	1	-0.2702	-1.026
RESPIRATORY_ELECTRON_TRANSPORT	0.6094	0.9485	1	-0.2298	-0.8722
CELL_CYCLE	0.6336	0.9404	1	-0.1576	-0.8525
DEUBIQUITINATION	0.6719	0.9311	1	-0.2746	-0.8332
CILIUM_ASSEMBLY	0.7776	1	1	-0.2466	-0.7467
NUCLEAR_ENVELOPE_NE_REASSEMBLY	0.7843	0.9567	1	-0.2466	-0.7451
THE_CITRIC_ACID_TCA_CYCLE_AND_RESPIRATORY_ELECTRON_TRANSPORT	0.7887	0.9989	1	-0.121	-0.7458
DISEASES_OF_METABOLISM	0.8813	0.9871	1	-0.2392	-0.664
PROTEIN_UBIQUITINATION	0.9277	0.9358	1	-0.219	-0.6025
MITOTIC_METAPHASE_AND_ANAPHASE	0.9344	0.9675	1	-0.1596	-0.6065
RNA_POLYMERASE_II_TRANSCRIPTION	0.9722	0.9755	1	0.1054	0.536
DISEASES_OF_SIGNAL_TRANSDUCTION_BY_GROWTH_FACTOR_RECEPTORS_AND_SECOND_MESSENGERS	0.9083	0.9249	1	0.1831	0.6309
CELL_CYCLE_CHECKPOINTS	0.8962	0.9279	1	0.1996	0.6405
CELL_CYCLE_MITOTIC	0.8256	0.8629	1	0.142	0.7092
RESPIRATORY_ELECTRON_TRANSPORT_ATP_SYNTHESIS_BY_CHEMIOSMOTIC_COUPLING_AND_HEAT_PRODUCTION_BY_UNCOUPLING_PROTEINS	0.8002	0.8519	1	0.1548	0.7263
HIV_INFECTION	0.7929	0.849	1	0.2277	0.7368
METABOLISM_OF_CARBOHYDRATES	0.6933	0.7697	1	0.1623	0.8058
HOST_INTERACTIONS_OF_HIV_FACTORS	0.6772	0.7564	1	0.2755	0.8276
REGULATION_OF_INSULIN_LIKE_GROWTH_FACTOR_IGF_TRANSPORT_AND_UPTAKE_BY_INSULIN_LIKE_GROWTH_FACTOR_BINDING_PROTEINS_IGFBPS	0.6209	0.7166	1	0.2687	0.8653
TP53_REGULATES_METABOLIC_GENES	0.5711	0.6771	1	0.2774	0.9011
GLYCOLYSIS	0.5656	0.6864	1	0.2357	0.9016
CELLULAR_SENESCENCE	0.5426	0.6683	1	0.2836	0.9188
M_PHASE	0.4584	0.5934	1	0.2144	0.9818
HIV_LIFE_CYCLE	0.4533	0.594	1	0.3247	0.9872
GLUCOSE_METABOLISM	0.422	0.566	1	0.2522	1.0105
MITOTIC_PROMETAPHASE	0.3947	0.5508	1	0.3723	1.0369
SUMOYLATION_OF_DNA_REPLICATION_PROTEINS	0.3903	0.5433	1	0.3723	1.0358
SUMOYLATION	0.3705	0.5349	1	0.2749	1.0526
CYTOKINE_SIGNALING_IN_IMMUNE_SYSTEM	0.2557	0.3746	1	0.2345	1.1708
RHO_GTPASE_CYCLE	0.2549	0.3762	1	0.3882	1.1748
TRANSCRIPTIONAL_REGULATION_BY_TP53	0.215	0.3289	1	0.324	1.2293
PROCESSING_OF_CAPPED_INTRON_CONTAINING_PRE_MRNA	0.2103	0.3333	1	0.3398	1.2309
CALNEXIN_CALRETICULIN_CYCLE	0.2046	0.343	1	0.4496	1.234
RAB_GERANYLGERANYLATION	0.2029	0.3387	1	0.3405	1.2318
MITOTIC_PROPHASE	0.2019	0.3362	1	0.4123	1.2456
CRISTAE_FORMATION	0.1784	0.3144	0.9999	0.3942	1.2755
RHO_GTPASES_ACTIVATE_FORMINS	0.178	0.3105	0.9999	0.3905	1.2732
ORGANELLE_BIOGENESIS_AND_MAINTENANCE	0.1656	0.3069	0.9998	0.2738	1.2876
CELLULAR_RESPONSE_TO_HEAT_STRESS	0.1126	0.2148	0.9968	0.5089	1.4023
RHO_GTPASE_EFFECTORS	0.1072	0.2143	0.9961	0.4099	1.4089
N_GLYCAN_TRIMMING_IN_THE_ER_AND_CALNEXIN_CALRETICULIN_CYCLE	0.0919	0.204	0.9942	0.4721	1.4327
FORMATION_OF_ATP_BY_CHEMIOSMOTIC_COUPLING	0.0823	0.1765	0.9866	0.4865	1.4723
MITOCHONDRIAL_BIOGENESIS	0.0678	0.1522	0.9729	0.3977	1.5191
SIGNALING_BY_RHO_GTPASES	0.0579	0.1405	0.9607	0.3716	1.5427
MEMBRANE_TRAFFICKING	0.0576	0.1365	0.9478	0.3538	1.5624
TBC_RABGAPS	0.0511	0.1382	0.9541	0.562	1.5522
MRNA_SPLICING	0.0432	0.1097	0.898	0.4998	1.6161
GENE_AND_PROTEIN_EXPRESSION_BY_JAK_STAT_SIGNALING_AFTER_INTERLEUKIN_12_STIMULATION	0.0366	0.1027	0.8648	0.5434	1.6446
RAB_GEFS_EXCHANGE_GTP_FOR_GDP_ON_RABS	0.0356	0.1023	0.8745	0.4545	1.6383
DNA_REPAIR	0.0271	0.0785	0.7657	0.6167	1.7111
RRNA_PROCESSING	0.0237	0.0752	0.7379	0.2972	1.7272
POST_TRANSLATIONAL_PROTEIN_MODIFICATION	0.0228	0.0764	0.7682	0.2305	1.7093
INTERLEUKIN_12_SIGNALING	0.0209	0.0704	0.6841	0.5449	1.7538
RAB_REGULATION_OF_TRAFFICKING	0.0204	0.0714	0.6565	0.4673	1.7676
VESICLE_MEDIATED_TRANSPORT	0.02	0.0695	0.6943	0.3496	1.7483
ASPARAGINE_N_LINKED_GLYCOSYLATION	0.0197	0.069	0.6606	0.4093	1.7655
METABOLISM_OF_RNA	0.0184	0.07	0.6315	0.2571	1.7805
GLUCONEOGENESIS	0.015	0.0672	0.598	0.5233	1.7982
INTERLEUKIN_12_FAMILY_SIGNALING	0.0101	0.0451	0.4416	0.5465	1.8756
DISEASE	0.0093	0.0344	0.3418	0.2556	1.9317
METABOLISM_OF_AMINO_ACIDS_AND_DERIVATIVES	0.0051	0.0237	0.2367	0.3235	2.0028
SIGNALING_BY_INTERLEUKINS	0.001	0.0032	0.0342	0.5529	2.2962
CELLULAR_RESPONSES_TO_EXTERNAL_STIMULI	0.0004	0.0001	0.0012	0.4231	2.6999
INFECTIOUS_DISEASE	0.0002	0.0006	0.0064	0.389	2.4743
EUKARYOTIC_TRANSLATION_ELONGATION	0	0.0001	0.0003	0.6366	2.9159
NONSENSE_MEDIATED_DECAY_NMD	0	0.0001	0.0009	0.5774	2.7124
SIGNALING_BY_ROBO_RECEPTORS	0	0.0001	0.0003	0.5778	2.8857
SRP_DEPENDENT_COTRANSLATIONAL_PROTEIN_TARGETING_TO_MEMBRANE	0	0.0001	0.0001	0.6168	3.0701
EUKARYOTIC_TRANSLATION_INITIATION	0	0.0001	0.0005	0.5868	2.8188
SELENOAMINO_ACID_METABOLISM	0	0.0001	0.0001	0.6429	3.0332
NERVOUS_SYSTEM_DEVELOPMENT	0	0.0001	0.0004	0.5324	2.8548
DEVELOPMENTAL_BIOLOGY	0	0.0006	0.0055	0.4471	2.4922
TRANSLATION	0	0.0001	0.0006	0.4939	2.7938
INFLUENZA_INFECTION	0	0.0002	0.0003	0.5578	2.9296
REGULATION_OF_EXPRESSION_OF_SLITS_AND_ROBOS	0	0.0001	0.0003	0.6366	2.904
ACTIVATION_OF_THE_MRNA_UPON_BINDING_OF_THE_CAP_BINDING_COMPLEX_AND_EIFS_AND_SUBSEQUENT_BINDING_TO_43S	0	0.0004	0.0031	0.6167	2.5544
RESPONSE_OF_EIF2AK4_GCN2_TO_AMINO_ACID_DEFICIENCY	0	0.0001	0.0003	0.6366	2.9291
