## Supplementary material for "POGZ modulates the DNA damage response in a HP1-dependent manner": Antibody List

### Sheet: Legend
Table 1. Antibodies used for Immunoblotting, Immunofluorescence, Flow Cytometry
Antibody	Clone/ID	Company
Flag	M2	Sigma-Aldrich
POGZ	ab171934	abcam
HP1-gamma	ab213167	abcam
HP1-alpha	ab109028	abcam
HP1-beta	MAC353	abcam
gamma-H2AX	JBW301	EMD-Millpore
BARD1	ab226854	abcam
BRCA1	07-434	EMD-Millpore
RAD51	70-001	Bio-Academia
53BP1	H-300	Santa Cruz
alpha-Tubulin	DM1A/ab7291	abcam
pATR (S1989)	D5K8W	C.S.T.
pATM (S1981)	D25E5	C.S.T.
pCHK1 (S345)	133D3	C.S.T.
pCHK2 (T68)	C13C1	C.S.T.
pKAP1 (S824)	ab70369	abcam
ATR	E1S3S	C.S.T.
ATM	ab32420	abcam
CHK1	2G1D5	C.S.T.
CHK2	ab109413	abcam
KAP1	ab10484	abcam
gamma-H2AX	ab26350	abcam
Rat Anti mouse IgG1 PE	553445	BD Biosciences
Biotin Rat anti-mouse IgM	553406	BD Biosciences
Biotin Rat anti-mouse IgG1	553441	BD Biosciences
Biotin Rat anti-mouse IgG3	553404	BD Biosciences
Biotin Rat anti-mouse IgG2b	553393	BD Biosciences
Biotin Rat anti mouse IgG2a	553446	BD Biosciences
Biotin Rat anti-mouse IgG2a	553388	BD Biosciences
PE anti-IgG1	A85-1	BD Biosciences
Rabbit Anti-Mouse HRP conjugate	AP160P	Sigma-Aldrich
Goat Anti-Rabbit HRP conjugate	12-348	Sigma-Aldrich
HA	A190- 108A	Bethyl
goat anti-mouse Alexa 488	4408S	C.S.T.
goat anti-rabbit Alexa 647	4414S	C.S.T.
Anti-Rat Goat Alexa Fluor 488	A-11070	Thermofisher
Anti-Mouse Goat Alexa Fluor 647	A-21237	Thermofisher
mCherry	1C51	abcam
GAPDH	1D4	Novus Biologicals
