## Supplementary material for "POGZ modulates the DNA damage response in a HP1-dependent manner": Oligo List

### Sheet: Table 2A-C
Table 2: Description of the primers used in this study.
A): List of primers used for quantitative RT-PCR.
Species	Target	Forward Sequence	Reverse Sequence
Human	POGZ	ACCCAGTTTGTTAAGCCGACA	ACATCGTGGACATATTTTCCGTC
Human	GAPDH	AATCCCATCACCATCTTCCA	TGAGTCCTTCCACGATACCA
Mouse	AID	GTGCCACCTCCTGCTCACTGG	TTCATGTAGCCCTTCCCAGGC
Human	BRCA1-1	GAAACCGTGCCAAAAGACTTC	CCAAGGTTAGAGAGTTGGACAC
Human	BRCA1-2	ACCTTGGAACTGTGAGAACTCT	TCTTGATCTCCCACACTGCAATA
Human	RAD51-1	CAACCCATTTCACGGTTAGAGC	TTCTTTGGCGCATAGGCAACA
Human	RAD51-2	CGAGCGTTCAACACAGACCA	GTGGCACTGTCTACAATAAGCA
Human	PALB2-1	AGGATCTCTCACCGCAGCTAA	TCAGGCCCAACATCAAGTGTG
Human	PALB2-2	ATCCTGCTAGATCACCAGTAACT	TCAAGGTGCTGACTACTACCG
Human	BRCA2-1	CACCCACCCTTAGTTCTACTGT	CCAATGTGGTCTTTGCAGCTAT
Human	BRCA2-2	TGCCTGAAAACCAGATGACTATC	AGGCCAGCAAACTTCCGTTTA
Human	BARD1-1	CTGCTCGCGTTGTACTAACAT	TCCAATGCAGTCACTTACACAAT
Human	BARD1-2	GGTATCCTTCTGTAGCCAACCA	GGAGCCACTTGCTAGTAAGTCT
B): Sequence of the sgRNAs used to target murine and human POGZ by CRISPR/Cas9 technology
Species	Target	sgRNA sequence
Mouse	Pogz	TACAGTCCCGGCTACCCAGT
Mouse	Pogz	TATTAGCTCATCCTAGTTCC
Mouse	Pogz	TACCCAGATAATAGTGATAG
Mouse	Pogz	GTTGTCCGTGAAATAGTAGG
Human	POGZ	CACCGTGCCCCGCTGCTACTAACGG
Human	POGZ	AAACCCGTTAGTAGCAGCGGGGCAC
C): Primers used for the generation of a siRNA-resistant POGZ construct and the different deletion mutants of POGZ
Target	Description of the construct	Forward sequence	Reverse sequence
POGZ	siRNA-resistant POGZ (C942T, A948G, C954A)	GCTTGGGATTCGTCGTCTGATTTGATTGGCCTGGAGACTGAACA	TGTTCAGTCTCCAGGCCAATCAAATCAGACGACGAATCCCAAGC
POGZ	N-800	CCACGGAAGAGCCCCCCTGAAAGTCTTCAC	GTGAAGACTTTCAGGGGGGCTCTTCCGTGG
POGZ	N-848	GGGGACAAGTTTGTACAAAAAAGCAGGCTTCATGGCGGACACCGACCT	GGGGACCACTTTGTACAAGAAAGCTGGGTTTCACAGGATGCTGCTGGATC
POGZ	800-C	CCACGGAAGAGCCCCCCTGAAAGTCTTCAC	GTGAAGACTTTCAGGGGGGCTCTTCCGTGG
POGZ	1096-C	GTGAAGACTTTCAGGAGGTAGGGTGTGGGCCA	TGGCCCACACCCTACCTCCTGAAAGTCTTCAC
POGZ	366-848	GGGGACAAGTTTGTACAAAAAAGCAGGCTTCATGGTATTTGACCTCCAGGATGG	GGGGACCACTTTGTACAAGAAAGCTGGGTTTCACAGGATGCTGCTGGATC
POGZ	ΔHP1	CGGAAGAGCCCCCCACGGGGACTC	GAGTCCCCGTGGGGGGCTCTTCCG
POGZ	848-C	GAGGAGGAGGAGTTGGAGCCACCCAAGTATTT	AAATACTTGGGTGGCTCCAACTCCTCCTCCTC
